# A mitotic restriction point for extrachromosomal DNA hubs in cancer cells

**DOI:** 10.64898/2026.10.08.757707

**Authors:** Xiaowei Yan, Ivy Tsz-Lo Wong, Muhammad Murtaza Hassan, Rui Li, Katerina Kraft, Aditi Gnanasekar, Paul S. Mischel, Howard Y. Chang

## Abstract

Extrachromosomal DNA (ecDNA) is widespread in human cancers and promotes tumour evolution, intratumour heterogeneity and poor clinical outcomes^1–5^. ecDNA molecules tend to cluster into micron-scale nuclear hubs that enhance oncogene transcription^6^. However, how these higher-order assemblies form and persist remains largely unknown. Here we discover mitosis as the critical window for ecDNA hub organisation across cell generations. We develop an optical screen that identifies the mitotic-entry regulator WEE1 as an important regulator of hub integrity and oncogene expression. Analysis of WEE1 perturbation reveals that CDK1- and CDK2-regulated programmes cooperate to carry unresolved damage into mitosis, promoting reorganisation of ecDNA tethered to mitotic chromosomes. Long-term live-cell imaging shows that, in unperturbed cells, ecDNA hub architecture is remodelled primarily during mitosis and subsequently maintained throughout interphase. This coupling between mitotic and interphase organisation is conserved across diverse cancer types and ecDNA-associated oncogenes. Together, these findings define a mitotic restriction point that governs ecDNA hub organisation, oncogene expression and ecDNA inheritance through successive cell generations, revealing a potential window for therapeutic intervention in ecDNA-driven cancers.

---

Extrachromosomal DNA (ecDNA) has emerged as a prevalent form of oncogene amplification in human cancers, creating a dynamic genome architecture that can accelerate tumour evolution^1–5^. These megabase-sized circular DNA elements reside outside canonical chromosomes and function as autonomous oncogene carriers, often accumulating to hundreds of copies per cancer cell and driving high oncogene expression^7,8^. We previously showed that ecDNA molecules do not remain spatially isolated, but instead cluster into nuclear hubs that enhance transcriptional activity through intermolecular enhancer sharing^6^ and promote the coordinated inheritance of distinct ecDNA species^9^. Together, these findings suggest that ecDNA is governed by higher-order spatial regulation within the nucleus. One possibility is that ecDNA hubs are dynamic assemblies that continuously form and dissolve throughout the cell cycle. Alternatively, hub organisation may be controlled at discrete restriction points, analogous to the G1 restriction point of the cell division cycle. To date, the mechanisms that maintain ecDNA hubs and the broader principles governing ecDNA spatial organisation remain poorly understood.

Progress towards resolving these questions has been limited by the lack of approaches to systematically perturb ecDNA spatial organisation, particularly hub formation. This challenge is compounded by the intrinsic heterogeneity of ecDNA, which makes conventional screening difficult. To overcome this barrier, we developed an optical screening approach that enabled systematic interrogation of ecDNA organisation and identification of perturbations that disrupt hub integrity. Combining this platform with long-term live-cell imaging, we uncovered unexpected regulators of ecDNA hubs and defined a temporal framework for their spatial control. These analyses revealed that ecDNA hub organisation is not continuously re-established during interphase, but is instead strongly constrained by events in the preceding mitosis. Our findings identify mitosis as a key restriction point for ecDNA hub reorganisation and reveal a spatial inheritance rule that governs ecDNA organisation across cell generations.
