## Supplementary Data 1 for "A mitotic restriction point for extrachromosomal DNA hubs in cancer cells"

Compound name	Target	Compound class	Concentration	ecDNA dispersal (mean foci per cell)	minus_log10_ks_p_value	Hit status	Peak location (nm)	Right 75% width (nm)	Note
FIIN-1	FGFR	covalent inhibitor	10 uM	3.9355828220858897	1.8456970287893355	Not hit	587.4957957957957	466.8433021114326
JH-X-119-01	IRAK1	covalent inhibitor	10 uM	3.609665427509294	2.6634564544067696	Not hit	534.878979	565.9113429779011
MPS1-IN-2	MPS1	inhibitor	10 uM	4.541935483870968	0.9081906256701882	Not hit	484.54984984984986	391.7181156755793
Torin1	mTOR	inhibitor	10 uM	5.603896103896104	0.3228874946309119	Not hit	667.5648649	624.3173136564068
TL4-12	MAP4K2	inhibitor	10 uM	4.407960199004975	0.6763513892580498	Not hit	550.8927927927928	438.5408163148656
DGY-06-116	SRC	covalent inhibitor	10 uM	4.7444444444444445	0.3955632470805862	Not hit	502.85135135135135	585.9839621645233
MPS1-IN-1	MPS1	inhibitor	10 uM	4.483950617	1.100596097687096	Not hit	720.1816816816817	546.7605679203713
TM-04-176-01	PI5P4K	inhibitor	10 uM	5.043643263757116	0.3220102538021337	Not hit	507.4267267267268	461.3156897181237
TMX-2164	BCL6	covalent inhibitor	10 uM	4.603286384976526	0.6743803254235119	Not hit	544.0297297297298	480.3212983219232
BSJ-03-123	CDK6	bifunctional degrader	10 uM	6.167582417582418	0.6972002450302835	Not hit	557.7558558558559	530.3042735
HG-10-102-01	LRRK2,MLK1,MNK2	inhibitor	10 uM	4.227083333333334	1.0253299806306255	Not hit	550.8927927927928	429.9715908388275
dBRD9	BRD9	bifunctional degrader	10 uM	6.211356466876971	1.2555962486078442	Not hit	619.5234234234235	662.8579572656805
XMD8-87	TNK2	inhibitor	10 uM	4.424710424710424	0.7238884710814006	Not hit	596.6465465465466	377.2162808905683
GNF-5	Bcr-Abl,c-Abl,c-Arg	inhibitor	10 uM	5.080745341614906	0.2161550566354639	Not hit	468.536036	504.42859881904326
LRRK2-IN-1	ERK5,LRRK2	inhibitor	10 uM	7.2047244094488185	1.955007392800285	Not hit	530.3036036036036	659.5535244600754
ZNL-02-096	WEE1	bifunctional degrader	10 uM	10.731707317073171	8.007034628034605	Hit	603.5096096096097	911.0088765954122
JBJ-04-125-02	EGFR	inhibitor	10 uM	4.223529411764706	1.1005200066099472	Not hit	596.6465465465466	605.4495403010768
QC-01-175	Tau	bifunctional degrader	10 uM	4.417266187	1.060361357735253	Not hit	530.3036036036036	443.4078319348107
dTRIM24	TRIM24	bifunctional degrader	10 uM	5.644100580270793	0.1929575745298486	Not hit	434.2207207207208	448.8538601777668
DCLK1-IN-1	DCLK1	inhibitor	10 uM	4.578947368421052	0.656589815	Not hit	548.6051051051052	432.9602484259474
JWG-071	ERK5	inhibitor	10 uM	4.688346883468835	0.5069880824577908	Not hit	539.4543543543543	408.0863298787128
THZ531	CDK12,CDK13	covalent inhibitor	10 uM	5.296551724137931	0.1375932225609748	Not hit	475.39909909909903	508.9335915044924
DGY-08-097	HCV protease NS3/4a	bifunctional degrader	10 uM	6.020224719101123	0.4226118828899246	Not hit	447.9468468468469	515.6825518380324
DD-03-171	BTK	bifunctional degrader	10 uM	5.640522875816994	0.2597139711423819	Not hit	459.3852852852853	538.2291323957345
FIIN-3	EGFR,FGFR	covalent inhibitor	10 uM	3.8455882352941178	2.061854592342922	Not hit	603.5096096096097	476.5981851
JNK-IN-8	JNK	covalent inhibitor	10 uM	5.552688172043011	0.235813799	Not hit	553.1804804804805	536.2224657021268
THZ-P1-2	PI5P4K	covalent inhibitor	10 uM	4.803063457330416	0.3621373507300747	Not hit	582.9204204204204	503.98240631079545
WZ4002	EGFR	covalent inhibitor	10 uM	5.658415841584159	0.4154208575242971	Not hit	484.54984984984986	444.1088606654913
ALW-II-49-7	DDR2	inhibitor	10 uM	5.474418604651163	0.3578905882394355	Not hit	434.2207207207208	485.32945181182566
BSJ-04-132	CDK4	bifunctional degrader	10 uM	5.448742746615087	0.2860011178419323	Not hit	541.742042	459.7540852908788
BMX-IN-1	BMX,BTK	covalent inhibitor	10 uM	5.828828828828829	0.3547644227318979	Not hit	479.9744744744745	528.0059191791421
FIIN-2	FGFR	covalent inhibitor	10 uM	5.467171717171717	0.2219986438956675	Not hit	660.7018018018018	470.6828285102308
JH-XI-05-01	SRPK1/2	covalent inhibitor	10 uM	4.112820512820512	1.5838145593418824	Not hit	569.1942942942943	457.5482072935299
MMH-02-252	BRD4,BRD2,BRD3	covalent monovalent degrader	10 uM	11.575342465753424	8.020440159864469	Hit	970.5954955	1344.104505
MMH-02-272-1	BRD4,BRD2,BRD3	covalent monovalent degrader	10 uM	8.462686567164178	3.429384905235164	Hit	796.7312312	1139.989396
YKL-06-061	SIK	inhibitor	10 uM	5.1107491856677525	0.2219118298903706	Not hit	614.9480480480481	475.5756816067871
YKL-05-124	CDK7	covalent inhibitor	10 uM	7.890666666666666	3.7985255357741377	Hit	630.9618619	658.4485605029516
YKL-05-099	SIK	inhibitor	10 uM	5.511864406779661	0.2124682451173559	Not hit	585.2081081	517.1773285791569
DDC-01-163	EGFR	bifunctional degrader	10 uM	4.7631578947368425	1.1050179927499164	Not hit	603.5096096096097	393.7648583741718
DMSO		control		5.024229074889868	0.5678083146447035	Not hit	560.4541542	455.6268964
DMSO		control		4.914988814317673	0.8142052998391258	Not hit	529.2477477	497.3680981
DMSO		control		5.50547046	0.1916664947976511	Not hit	522.5606607	472.3795296
DMSO		control		5.478178368121442	0.1922280461015761	Not hit	529.2477477	501.6037572
DMSO		control		5.385775862068965	0.2554252957619932	Not hit	618.4089089	543.6379879
HTH-02-006	NUAK2	inhibitor	10 uM						acquisition failure due to cell death
DDR1-IN-1	DDR1	inhibitor	10 uM						acquisition failure due to cell death
THZ1	CDK7	covalent inhibitor	10 uM						acquisition failure due to cell death
NG25	MAP4K2,TAK1	inhibitor	10 uM						acquisition failure due to cell death
